# A versatile CRISPR-based system for lineage tracing in living plants

**DOI:** 10.1101/2023.02.09.527713

**Authors:** Mattia Donà, Gabriele Bradamante, Zorana Bogojevic, Ruben Gutzat, Susanna Streubel, Magdalena Mosiolek, Liam Dolan, Ortrun Mittelsten Scheid

## Abstract

Individual cells give rise to diverse cell lineages during the development of multicellular organisms. Understanding the contribution of these lineages to mature organisms is a central question of developmental biology. Several techniques to document cell lineages have been used, from marking single cells with mutations that express a visible marker to generating molecular bar codes by CRISPR-induced mutations and subsequent single-cell analysis. Here, we exploit the mutagenic activity of CRISPR to allow lineage tracing within living plants. Cas9-induced mutations are directed to correct a frameshift mutation that restores expression of a nuclear fluorescent protein, labelling the initial cell and all progenitor cells with a strong signal without modifying other phenotypes of the plants. Spatial and temporal control of Cas9 activity can be achieved using tissue-specific and/or inducible promoters. We provide proof of principle for the function of lineage tracing in two model plants. The conserved features of the components and the versatile cloning system, allowing for easy exchange of promoters, are expected to make the system widely applicable.

**SIGNIFICANCE STATEMENT:** By targeting Cas9 in a tissue- and time-specific way to correct a frameshift mutation, resulting in fluorescence labelling of nuclei, we generated a method for *in vivo* visual lineage tracing in two model plants. The versatile cloning system makes the system widely applicable in other plants.
