## Supplemental Table 1 for "A versatile CRISPR-based system for lineage tracing in living plants"

### Sheet: Binary Vectors
ID	Entry A	Entry B	Entry C	Entry D	Entry E	Entry F	Destination
pHTR5Cas-LT0	pHTR5	spCas9	PEA3At	pU6-AAVS1gRNA	pHTR5::LT0	Venus SSM	pGG-SUN
pHTR5Cas-LT1	pHTR5	spCas9	PEA3At	pU6-AAVS1gRNA	pHTR5::LT1	Venus SSM	pGG-SUN
pHTR5Cas-LT2	pHTR5	spCas9	PEA3At	pU6-AAVS1gRNA	pHTR5::LT2	Venus SSM	pGG-SUN
pCLV3Cas-LT0	pCLV3	spCas9	CLV3t	pU6-AAVS1gRNA	pHTR5::LT0	mCherry SSM	pGG-SUN
pCLV3Cas-LT1	pCLV3	spCas9	CLV3t	pU6-AAVS1gRNA	pHTR5::LT1	mCherry SSM	pGG-SUN
pCLV3Cas-LT2	pCLV3	spCas9	CLV3t	pU6-AAVS1gRNA	pHTR5::LT2	mCherry SSM	pGG-SUN
LT0	Dummy	Dummy	Dummy	pU6-AAVS1gRNA	pHTR5::LT0	mCherry SSM	pGG-SUN
LT1	Dummy	Dummy	Dummy	pU6-AAVS1gRNA	pHTR5::LT1	mCherry SSM	pGG-SUN
LT2	Dummy	Dummy	Dummy	pU6-AAVS1gRNA	pHTR5::LT2	mCherry SSM	pGG-SUN
pGL2Cas-RS	pGL2	spCas9	PEA3At	pU6-AAVS1gRNA	p35S:mRuby-SYP132:35St	Venus SSM	pGG-SUN
ipGL2Cas	pGL2	XVE	UBQ10t	LexA	spCas9:PEA3At	Venus SSM	pGG-SUN
pEF1Cas-LT1	pMpEF1a	spCas9	PEA3At	pU6-AAVS1gRNA	pMpEF1a:LT1	Hygromycin SM	pGG-SUN
pEF1Cas-LT2	pMpEF1a	spCas9	PEA3At	pU6-AAVS1gRNA	pMpEF1a:LT2	Hygromycin SM	pGG-SUN
pYUC2Cas-LT0	pMpYUC2	spCas9	PEA3At	pU6-AAVS1gRNA	pMpEF1a:LT0	Hygromycin SM	pGG-SUN
pYUC2Cas-LT1	pMpYUC2	spCas9	PEA3At	pU6-AAVS1gRNA	pMpEF1a:LT1	Hygromycin SM	pGG-SUN
pYUC2Cas-LT2	pMpYUC2	spCas9	PEA3At	pU6-AAVS1gRNA	pMpEF1a:LT2	Hygromycin SM	pGG-SUN
ipEF1Cas-LT2	pMpEF1a	XVE-UBQ10t	LexA-spCas9-PEA3At	pU6-AAVS1gRNA	pMpEF1a:LT2	Hygromycin SM	pGG-SUN
ipYUC2Cas-LT1	pMpYUC2	XVE-UBQ10t	LexA-spCas9-PEA3At	pU6-AAVS1gRNA	pMpEF1a:LT1	Hygromycin SM	pGG-SUN
ipYUC2Cas-LT2	pMpYUC2	XVE-UBQ10t	LexA-spCas9-PEA3At	pU6-AAVS1gRNA	pMpEF1a:LT2	Hygromycin SM	pGG-SUN
pGL2-H2A-BFP	pGL2	H2A-BFP	PEA3At	dummy	p35S:mRuby-SYP132:35St	Venus SSM	pGG-SUN

### Sheet: Entry Vectors
ID	Insert	Source	Backbone	Resistance	3' GG end	5' GG end	description
pGGA-pCLV3	pCLV3	pCLV3:H2B-mCherry	pMiniT	Amp	A	B	Contains CLV3 promoter sequence cloned from pCLV3:H2B-mCherry (Incarbone et al. 2022;Gutzat et al. 2020)
pGGA-pHTR5	pHTR5	Arabidopsis Col-0	pJet1.3	Amp	A	B	Contains promoter sequence of H3.3 gene HTR5 (AT4G40040)
pGGA-pGL2	pGL2	Arabidopsis Col-0	pJet1.3	Amp	A	B	Contains promoter sequence of GLABRA2 gene (AT1G79840) fragment cloned according to Szymanski et al. 1998
pGGA-pYUC2	pMpYUC2	Marchantia polymorpha	pJet1.3	Amp	A	B	Contains promoter sequence of MpYUCCA2 gene of Marchantia polymorpha (AT1G79840) fragment cloned according to Szymanski et al. 1998
pGGB-Cas9	spCas9	pDe	pJet1.3	Amp	B	C	CDS of Arabidopsis codon optimized spCas9 cloned from vector pDe (Fauser et al. 2014)
pGGB-XVE	XVE	pMDC150	pJet 1.3	Amp	B	C	CDS of XVE, estradiol inducible transcription factor (Brand et al. 2006)
pGGB-H2A-BFP	H2A-BFP		pMiniT	Amp	B	C	CDS of H2A with BFP c-terminal tag
pGGB-XVEter	XVE-peaE9t	pMDC150	pJet 1.3	Amp	B	C	CDS of XVE, estradiol inducible transcription factor, follwed by pea rbcs E9 terminator (Brand et al., 2006)
pGGC-PEA3AT	pea3At	pDe	pJet1.3	Amp	C	D	Terminator sequence from Pisum sativum RbcS-3A cloned from vector pDe (Fauser et al. 2014)
pGGC-CLV3T	CLV3t	pCLV3:H2B-mCherry	pMiniT	Amp	C	D	Contains CLV3 terminator sequence cloned from pCLV3:H2B-mCherry (Gutzat et al. 2020)
pGGC-UBQ10T	UBQ10t	Arabidopsis Col-0	pMiniT	Amp	C	D	Terminator sequence from Arabidopsis UBQ10 gene
pGGC-LexCasPea	LexA-spCas9-PEA3At		pJet1.3	Amp	C	D	Estradiol-inducible spCas9 expresssion cassette. Contains XVE binding element LexA followed by spCas9 CDS and UBQ10 terminator
pGGC-H2B	H2B	Arabidopsis Col-0	pMiniT	Amp	C	D	CDS of Arabidopsis H2B histone without STOP codon
pGGD-U6AAVS1	pU6-tRNA-sgAAVS1		pJet1.3	Amp	D	E	sgRNA expression cassette under control of Arabidopsis U6-26 promoter. sgRNA target AAVS1 20 bp sequence (this manuscript, Wang et al. 2015)
pGGD-LexA	LexA	pMDC150	pJet1.3	Amp	D	E	LexA sequence. XVE binding element for estradiol-inducible expression
pGGD-BFP	BFP		pMiniT	Amp	D	E	CDS of BFP for C-terminal fusion
pGGE-LT0	pHTR5-LT0		pJet1.3	Amp	E	F	Expression cassette of lineage tracing reporter LT0 under control of pHTR5 (this manuscript)
pGGE-LT1	pHTR5-LT1		pJet1.3	Amp	E	F	Expression cassette of lineage tracing reporter LT1 under control of pHTR5 (this manuscript)
pGGE-LT2	pHTR5-LT2		pJet1.3	Amp	E	F	Expression cassette of lineage tracing reporter LT2 under control of pHTR5 (this manuscript)
pGGE-MpLT0	pMpEF1a-LT0		pJet1.3	Amp	E	F	Expression cassette of lineage tracing reporter LT0 under control of Marchantia pEF1a (this manuscript)
pGGE-MpLT1	pMpEF1a-LT1		pJet1.3	Amp	E	F	Expression cassette of lineage tracing reporter LT1 under control of Marchantia pEF1a (this manuscript)
pGGE-MpLT2	pMpEF1a-LT2		pJet1.3	Amp	E	F	Expression cassette of lineage tracing reporter LT2 under control of Marchantia pEF1a (this manuscript)
pGGE-SYPRuby	p35S:mRuby-SYP132:35St		pJet1.3	Amp	E	F	Expression cassete of cell membrame marker mRuby-SYP132 CDS under control of 35S promoter and 35S terminator
pGGE-PEA3AT	pea3At	pDe	pJet1.3	Amp	E	F	Terminator sequence from Pisum sativum RbcS-3A cloned from vector pDe (Fauser et al. 2014)
pGGF-VenusSSM	VenusYFP		pMiniT	Amp	F	G	Seed coat expressed Venus YFP for fluorescent selection of transgenics plant
pGGF-mCherrySSM	mCherry		pMiniT	Amp	F	G	Seed coat expressed mCherry for fluorescent selection of transgenics plant
pGGF-Hygro	Hygromycin B		pMiniT	Amp	F	G	Plant selection cassette for resistance to Hygromycin B
pGGSUN	ccdb		pSun	Kan	G	A	Destination binary vector for GreenGate assembly. GG ends are in G>A orientation and contains a ccdb expression cassette for positive selection of fully assembled plasmid (this manuscript, Thomson et al. 2011)
