## Supplemental Table 2 for "A versatile CRISPR-based system for lineage tracing in living plants"

### Sheet: Sheet2
Primer	Sequence	Description
GGA-pHTR5-S1+	ggtggtGGTCTCcACCTTTTCTGCCCTTGCC	Cloning pHTR5 promoter as GreenGate module A
GGA-pHTR5-S1-	accaccGGTCTCgTGTTctgttcaacaaattaacaagatttagatcc	Cloning pHTR5 promoter as GreenGate module A
GGA-GL2p F	GGTGGTGGTCTCCACCTCACCCCTATGTGTTTTATGT	Cloning GL2 promoter as GreenGate module A
GGA-GL2p R	ACCACCGGTCTCATGTTACAAATCCTGTCCCTAGC	Cloning GL2 promoter as GreenGate module A
GGA-MpYUC2p F1	GGTGGTGGTCTCCACCTCGTCACCACATGAACCTCACCTCCTCA	cloning YUC2 promoter of Marchantia polymorpha with GreenGate module A overhangs, 3 fragments to remove internal BsaI
GG-MpYUC2p R1	ACCACCGGTCTCGGGTtCGTAGCGAGGGTGACGGC	cloning YUC2 promoter of Marchantia polymorpha with GreenGate module A overhangs, 3 fragments to remove internal BsaI
GG-MpYUC2p F2	GGTGGTGGTCTCCaACCCCGCCGGCCCGACCCTGG	cloning YUC2 promoter of Marchantia polymorpha with GreenGate module A overhangs, 3 fragments to remove internal BsaI
GG-MpYUC2p R2	ACCACCGGTCTCGcGTCGGCAGATTTGGGCTCGAGCAGT	cloning YUC2 promoter of Marchantia polymorpha with GreenGate module A overhangs, 3 fragments to remove internal BsaI
GG-MpYUC2p F3	GGTGGTGGTCTCCGACgAGCCGGATTTCTAAATCATGATTTC	cloning YUC2 promoter of Marchantia polymorpha with GreenGate module A overhangs, 3 fragments to remove internal BsaI
GGA-MpYUC2p R3	ACCACCGGTCTCATGTTTGTCGACGAAATCAGCAAATTGATGT	cloning YUC2 promoter of Marchantia polymorpha with GreenGate module A overhangs, 3 fragments to remove internal BsaI
GGB->-XVE-S1+	ggtggtGGTCTCcAACAatgaaagcgttaacggcc	Cloning and Assembly XVE as GreenGate module B
GGB->-XVE-S1-	accaccGGTCTCggtccaatcatcaggatctctagcc	Cloning and Assembly XVE as GreenGate module B
GGB->-XVE-S2+	ggtggtGGTCTCcggacttgtctggcgctc	Cloning and Assembly XVE as GreenGate module B
GGB->-XVE-S2-	accaccGGTCTCgAGCCtcagactgtggc	Cloning and Assembly XVE as GreenGate module B
GGB->-XVEter-S1 R	accaccGGTCTCgAGCCtgtttgggatgttttactcctc	Cloning XVE-rbcsE9t cassette as GreenGate module B
GGB-spCas9 F	GGTGGTGGTCTCCAACAATGGATAAGAAGTACTCTATCG	Cloning spCas9 as GreenGate module B
GGB-spCas9 R	ACCACCGGTCTCGAGCCCCTCAAACCTTCCTCTTCTTCT	Cloning spCas9 as GreenGate module B
GGB-H2A-BFP-S1+	ggtggtGGTCTCaAACAATGGCGGGTCG	Cloning H2A-BFP as GreenGate module B
GGB-H2A-BFP-S2-	accaccGGTCTCaAGCCTCAGTGTCCGAG	Cloning H2A-BFP as GreenGate module B
GGC->-XVEter-S1+	ggtggtGGTCTCcGGCTgagctccctgg	Cloning XVE rbcsE9t as GreenGate module C
GGC->-XVEter-S1-	accaccGGTCTCgCTGAgtttgggatgttttactcctc	Cloning XVE rbcsE9t as GreenGate module C
GGC-pLexAm35S->-S1 F	ggtggtGGTCTCcGGCTcctagcaaagtcgacg	Cloning LexA-Cas9-pea3At cassette as GreenGate module C
GGC-pea3aTer->-S1 R	accaccGGTCTCgCTGAaagcctatactgtacttaacttgattgc	Cloning LexA-Cas9-pea3At cassette as GreenGate module C
GGC-UB10T F	GGTGGTGGTCTCCGGCTCACGACGAACTCTAAGAGCTCTGCATCTCGTCTCTGTT	Cloning UBQ10t as GreenGate module C
GGC-UB10T R	ACCACCGGTCTCGCTGATAGTAACATACACTTTCACTTGTG	Cloning UBQ10t as GreenGate module C
GGC-CLV3T F	GGTGGTGGTCTCCGGCTCACGACGAACTCTAAGAGC	Cloning CLV3t as GreenGate module C
GGC-CLV3T R	ACCACCGGTCTCGCTGAtagtgtttcaccaaagtccaa	Cloning CLV3t as GreenGate module C
GGC-PEA3AT F	GGTGGTGGTCTCCGGCTCACGACGAACTCTAAGAGCTCAGGCCTCCCAGCTTTCG	Cloning pea3At as GreenGate module C
GGC-PEA3AT R	ACCACCGGTCTCGCTGAAAGCCTATACTGTACTTAACTTGAT	Cloning pea3At as GreenGate module C
GGD-U6gRNA F	GGTGGTGGTCTCCTCAGctttttttcttcttcttcgttca	Cloning U6-tRNA-gRNA scaffold multiplex as GreenGate module D
GGD-U6gRNA R	ACCACCGGTCTCGGCAGAAAAAAAAAAAAAGCACCGACTCGGTGCCAC	Cloning U6-tRNA-gRNA scaffold multiplex as GreenGate module D
AAVS1gRNA BsaI R	cgGGTCTCgGGTGGAGGGGACTGCACCAGCCGGGAATCGAACCC	Cloning AAVS1 guide RNA with BsaI cloning
AAVS1gRNA BsaI F	cgGGTCTCgCACCCCACAGTGGTTTTAGAGCTAGAAATAGCA	Cloning AAVS1 guide RNA with BsaI cloning
GGE1-HTR5P F	GGTGGTGGTCTCACTGCTTTCTGCCCTTGCCAATC	Cloning and Assembly of pHTR5-LT0/1/2 as GreenGate module E
GGE1-HTR5P R	ACCACCGGTCTCGcGTCctgttcaacaaattaacaagattt	Cloning and Assembly of pHTR5-LT0/1/2 as GreenGate module E
GGE1 MpEF1A F	GGTGGTGGTCTCACTGCCAAATGAGTCACACACATTGTTGAGAG	Assembly and Cloning of pMpEF1a-LT0/1/2 as GreenGate module E
GGE1 MpEF1A R	ACCACCGGTCTCGcGTCGGTGACAACCTTTCTGCAGGCACATC	Assembly and Cloning of pMpEF1a-LT0/1/2 as GreenGate module E
GGE2-LT0-H2Bclover F	GGTGGTGGTCTCCGACgatgcGTCCCCTCCACCCCACAGTGGGGgcaccaagagccgagaag	Assembly of pHTR5-LT0 as GreenGate module E
GGE2-LT1-H2Bclover F	GGTGGTGGTCTCCGACgatgGTCCCCTCCACCCCACAGTGGGGgcaccaagagccgagaag	Assembly of pHTR5-LT1 as GreenGate module E
GGE2-LT2-H2Bclover F	GGTGGTGGTCTCCGACgatgggGTCCCCTCCACCCCACAGTGGGGgcaccaagagccgagaag	Assembly of pHTR5-LT2 as GreenGate module E
GGE2-LT-H2Bclover R	ACCACCGGTCTCATAGTTAGTAACATACACTTTCACTTGTG	Cloning and Assembly of pHTR5-LT0/1/2 as GreenGate module E
GGE2-RubySYP132 F	GGTGGTGGTCTCCGACgATGGTGAGCAAGGGCGAGGA	Assembly of mRuby-SYP132-35St cassette with BsaI cloning
GGE2-RubySYP132 R	ACCACCGGTCTCGGGcCTCAAGCACTCTTGTTTTTCCAAGGC	Assembly of mRuby-SYP132-35St cassette with BsaI cloning
GGE3-35St F	GGTGGTGGTCTCCGgCCAGTCCGCAAAAATCACCA	Assembly of mRuby-SYP132-35St cassette with BsaI cloning
GGE3-35St R	ACCACCGGTCTCATAGTTCACTGGATTTTGGTTTTAG	Assembly of mRuby-SYP132-35St cassette with BsaI cloning
pSun gib F	CGCTCATGATCGATATCAC	cloning pSun as destination vector for GG (insert ccdb cassette with gibson)
pSun gib R	GATCTAGGGAAGTTCCTATTC	cloning pSun as destination vector for GG (insert ccdb cassette with gibson)
ccdb gib F	aataggaacttccctagatcATACTGAGACCCTCGAGG	cloning pSun as destination vector for GG (insert ccdb cassette with gibson)
ccdb gib R	agtgatatcgatcatgagcgACCTTGAGACCGAATTCAAAAAAAAG	cloning pSun as destination vector for GG (insert ccdb cassette with gibson)
